# Engineering mutualism via nitrogen exchange in mixotrophic cocultures between *Clostridium acetobutylicum* and *Clostridium ljungdahlii*

**DOI:** 10.1101/2025.10.22.683918

**Authors:** Noah B. Willis, Paige A. Bastek, Aravind K. Arunachalam, Eleftherios T. Papoutsakis

## Abstract

We have previously shown that mixotrophic cocultures of *Clostridium acetobutylicum* and *Clostridium ljungdahlii* – using sugars and H_2_ as substrates – increase sugar-substrate carbon and electron conversion via CO_2_ and H_2_ capture and synthesize valuable products, such as isopropanol and 2,3-butanediol, that neither species can make independently. In this pairing, growth of *C. ljungdahlii* is constrained by *C. acetobutylicum*, since *C. ljungdahlii* relies on *C. acetobutylicum* to convert glucose into CO_2_, which *C. ljungdahlii* can use as a carbon and electron sources. However, this dependence is unilateral; *C. acetobutylicum’s* growth is not constrained by *C. ljungdahlii*. Consequently, population ratios between the two species can vary substantially throughout the course of fermentation and in different fermentation setups, typically with the faster growing *C. acetobutylicum* outcompeting *C. ljungdahlii*. Population ratio is an important variable because it influences metabolite yields and productivity and likely also impacts the initiation and frequency of the heterologous cell fusion events we have documented between *C. acetobutylicum* and *C. ljungdahlii*. Thus, developing methods to rationally control and maintain the population ratio are important for both biotechnological applications and fundamental study of this coculture pairing. In this study we show that the different nitrogen utilization capabilities of these two organisms enable engineering of a mutualistic mixotrophic syntrophy in which *C. ljungdahlii* relies on *C. acetobutylicum* for carbon and electrons and *C. acetobutylicum* relies on *C. ljungdahlii* for nitrogen. First, we confirm that *C. ljungdahlii*, but not *C. acetobutylicum*, can convert nitrate into biologically useful ammonium, enabling the design of a culture medium in which *C. acetobutylicum* can only grow in the presence of *C. ljungdahlii*. Second, we test different ratios of nitrate to ammonium in batch cocultures and demonstrate that rapid nitrate utilization by *C. ljungdahlii* prevents *C. acetobutylicum* from becoming nitrogen-limited at any point in batch fermentation. Finally, we show that feeding different rates of nitrate to cocultures in fed-batch mode enables control of the coculture growth rate, maintenance of stable population ratios, and higher isopropanol and butanol yields in cocultures between *C. acetobutylicum* and *C. ljungdahlii*.
