## Supplementary Document 1 for "Engineering mutualism via nitrogen exchange in mixotrophic cocultures between *Clostridium acetobutylicum* and *Clostridium ljungdahlii*"

### Sheet: Nitrogen
									5 g/L YE	1 g/L YE	0.5 g/L YE
			g/100 g	MW	N #	g/L per 5 g/L	M in 5 g/L	mM AA in 5 g/L	mM N	mM N	mM N
		alanine	4.4	89	1	0.22	0.00247191	2.47191	2.47191	0.494382	0.247191
		arginine	2.5	174	3	0.125	0.000718391	0.718391	2.15517	0.431034	0.215517
		aspartic acid	4.9	133	1	0.245	0.00184211	1.84211	1.84211	0.368421	0.184211
		cystine	0.4	240	4	0.02	8.33333e-05	0.0833333	0.333333	0.0666667	0.0333333
		glutamic acid	8.1	147.13	1	0.405	0.00275267	2.75267	2.75267	0.550534	0.275267
		glycine	2.4	75	1	0.12	0.0016	1.6	1.6	0.32	0.16
		histidine	1	155	3	0.05	0.000322581	0.322581	0.967742	0.193548	0.0967742
		isoleucine	2.7	131	1	0.135	0.00103053	1.03053	1.03053	0.206107	0.103053
		leucine	3.8	131	1	0.19	0.00145038	1.45038	1.45038	0.290076	0.145038
		lysine	4	146	2	0.2	0.00136986	1.36986	2.73973	0.547945	0.273973
		methionine	0.9	149	1	0.045	0.000302013	0.302013	0.302013	0.0604027	0.0302013
		phenylalanine	2.3	165	1	0.115	0.00069697	0.69697	0.69697	0.139394	0.069697
		proline	2	115	2	0.1	0.000869565	0.869565	1.73913	0.347826	0.173913
		serine	2.3	105	1	0.115	0.00109524	1.09524	1.09524	0.219048	0.109524
		threonine	2.1	119	1	0.105	0.000882353	0.882353	0.882353	0.176471	0.0882353
		tyrosine	1.4	181	1	0.07	0.00038674	0.38674	0.38674	0.0773481	0.038674
		tryptophan	0.6	204	2	0.03	0.000147059	0.147059	0.294118	0.0588235	0.0294118
		valine	2.9	117	1	0.145	0.00123932	1.23932	1.23932	0.247863	0.123932
		Total:	48.7			mM N / OD		Total N(mM):	23.9795	4.79589	2.39795
						Cac	1.85	Max OD Cac	12.9619	2.59237	1.29619
						Clj	3.5	Max OD Clj	6.85127	1.37025	0.685127
						ASN (mM):	30	N from AAs (%)	28.554	7.40153	3.84299
									(assuming 30mM inorganic N from NH4 or NO3 andor 30 mM from 2 g/L asparagine)
